# No genetic evidence yet for hinnies at Mazongshan (400-160 BCE), northwestern China

**DOI:** 10.64898/2026.03.27.714239

**Authors:** Gaétan Tressières, Hojjat Asadollahpour Nanaei, Xuexue Liu, Yanli Zhang, Ludovic Orlando

## Abstract

In their recent study entitled “Ancient DNA reveals the co-existence of domestic horses, donkeys and their hybrids in the prehistorical northwestern China”, Li and colleagues (2026) report the genetic identification of three horses, three donkeys and four first-generation hinny hybrids dating to 400–160 BCE from the Mazongshan jade mining site in northwestern China. While a re-analysis of their ancient DNA sequence data confirms the horse and donkey identifications, it indicates that the four putative hinny specimens were, in fact, donkeys. This revision removes the primary evidence originally shown for the presence of hinnies at this site. Therefore, new data from the Mazongshan bone assemblage are required to support the proposed role of hinny hybrids as integral components of trans-regional trade networks during the Late Warring States and Early Han periods.
