## Supplementary File 10. Zonkey (Schubert et al. 2017) report for donkey specimen Ancient10. for "No genetic evidence yet for hinnies at Mazongshan (400-160 BCE), northwestern China": raxml_bootstrap

(((ZHar	(ZBoe	ZGre))	(((HPrz	Sample)	HCab)	(AKia	AOna)))	ASom	AAsi);
(((AKia	AOna)	((ZHar	(ZBoe	ZGre))	((HPrz	Sample)	HCab)))	ASom	AAsi);
(((ZHar	(ZBoe	ZGre))	(((HPrz	Sample)	HCab)	(AKia	AOna)))	ASom	AAsi);
(((ZHar	(ZBoe	ZGre))	(((HPrz	Sample)	HCab)	(AKia	AOna)))	ASom	AAsi);
(((ZHar	(ZBoe	ZGre))	(((HPrz	Sample)	HCab)	(AKia	AOna)))	ASom	AAsi);
(((ZHar	(ZBoe	ZGre))	(((HPrz	Sample)	HCab)	(AKia	AOna)))	ASom	AAsi);
(((AKia	AOna)	((ZHar	(ZBoe	ZGre))	((HPrz	Sample)	HCab)))	ASom	AAsi);
(((AKia	AOna)	((ZHar	(ZBoe	ZGre))	((HPrz	Sample)	HCab)))	ASom	AAsi);
(((ZHar	(ZBoe	ZGre))	(((HPrz	Sample)	HCab)	(AKia	AOna)))	ASom	AAsi);
(((AKia	AOna)	((ZHar	(ZBoe	ZGre))	((HPrz	Sample)	HCab)))	ASom	AAsi);
(((AOna	AKia)	(((ZBoe	ZGre)	ZHar)	(HCab	(Sample	HPrz))))	ASom	AAsi);
(((AOna	AKia)	(((ZBoe	ZGre)	ZHar)	(HCab	(Sample	HPrz))))	ASom	AAsi);
(((AOna	AKia)	(((ZBoe	ZGre)	ZHar)	(HCab	(Sample	HPrz))))	ASom	AAsi);
(((AOna	AKia)	(((ZBoe	ZGre)	ZHar)	(HCab	(Sample	HPrz))))	ASom	AAsi);
(((AOna	AKia)	(((ZBoe	ZGre)	ZHar)	(HCab	(Sample	HPrz))))	ASom	AAsi);
(((AOna	AKia)	(((ZBoe	ZGre)	ZHar)	(HCab	(Sample	HPrz))))	ASom	AAsi);
(((AOna	AKia)	(((ZBoe	ZGre)	ZHar)	(HCab	(Sample	HPrz))))	ASom	AAsi);
(((AOna	AKia)	(((ZBoe	ZGre)	ZHar)	(HCab	(Sample	HPrz))))	ASom	AAsi);
(((AOna	AKia)	(((ZBoe	ZGre)	ZHar)	(HCab	(Sample	HPrz))))	ASom	AAsi);
(((AOna	AKia)	(((ZBoe	ZGre)	ZHar)	(HCab	(Sample	HPrz))))	ASom	AAsi);
(ASom	((ZHar	(ZGre	ZBoe))	((HCab	(HPrz	Sample))	(AKia	AOna)))	AAsi);
(ASom	((ZHar	(ZGre	ZBoe))	((HCab	(HPrz	Sample))	(AKia	AOna)))	AAsi);
(ASom	((AKia	AOna)	((ZHar	(ZGre	ZBoe))	(HCab	(HPrz	Sample))))	AAsi);
(ASom	((AKia	AOna)	((ZHar	(ZGre	ZBoe))	(HCab	(HPrz	Sample))))	AAsi);
(ASom	((ZHar	(ZGre	ZBoe))	((HCab	(HPrz	Sample))	(AKia	AOna)))	AAsi);
(ASom	((AKia	AOna)	((ZHar	(ZGre	ZBoe))	(HCab	(HPrz	Sample))))	AAsi);
(ASom	((AKia	AOna)	((ZHar	(ZGre	ZBoe))	(HCab	(HPrz	Sample))))	AAsi);
(ASom	((ZHar	(ZGre	ZBoe))	((HCab	(HPrz	Sample))	(AKia	AOna)))	AAsi);
(ASom	((ZHar	(ZGre	ZBoe))	((HCab	(HPrz	Sample))	(AKia	AOna)))	AAsi);
(ASom	((ZHar	(ZGre	ZBoe))	((HCab	(HPrz	Sample))	(AKia	AOna)))	AAsi);
((((ZBoe	ZGre)	ZHar)	((HCab	(Sample	HPrz))	(AKia	AOna)))	ASom	AAsi);
((((ZBoe	ZGre)	ZHar)	((HCab	(Sample	HPrz))	(AKia	AOna)))	ASom	AAsi);
((((ZBoe	ZGre)	ZHar)	((HCab	(Sample	HPrz))	(AKia	AOna)))	ASom	AAsi);
((((ZBoe	ZGre)	ZHar)	((HCab	(Sample	HPrz))	(AKia	AOna)))	ASom	AAsi);
(((AKia	AOna)	(((ZBoe	ZGre)	ZHar)	(HCab	(Sample	HPrz))))	ASom	AAsi);
(((AKia	AOna)	(((ZBoe	ZGre)	ZHar)	(HCab	(Sample	HPrz))))	ASom	AAsi);
(((AKia	AOna)	(((ZBoe	ZGre)	ZHar)	(HCab	(Sample	HPrz))))	ASom	AAsi);
((((ZBoe	ZGre)	ZHar)	((HCab	(Sample	HPrz))	(AKia	AOna)))	ASom	AAsi);
(((AKia	AOna)	(((ZBoe	ZGre)	ZHar)	(HCab	(Sample	HPrz))))	ASom	AAsi);
(((AKia	AOna)	(((ZBoe	ZGre)	ZHar)	(HCab	(Sample	HPrz))))	ASom	AAsi);
((((ZGre	ZBoe)	ZHar)	(((Sample	HPrz)	HCab)	(AOna	AKia)))	ASom	AAsi);
(((AOna	AKia)	(((ZGre	ZBoe)	ZHar)	((Sample	HPrz)	HCab)))	ASom	AAsi);
(((AOna	AKia)	(((ZGre	ZBoe)	ZHar)	((Sample	HPrz)	HCab)))	ASom	AAsi);
(((AOna	AKia)	(((ZGre	ZBoe)	ZHar)	((Sample	HPrz)	HCab)))	ASom	AAsi);
(((AOna	AKia)	(((ZGre	ZBoe)	ZHar)	((Sample	HPrz)	HCab)))	ASom	AAsi);
(((AOna	AKia)	(((ZGre	ZBoe)	ZHar)	((Sample	HPrz)	HCab)))	ASom	AAsi);
(((AOna	AKia)	(((ZGre	ZBoe)	ZHar)	((Sample	HPrz)	HCab)))	ASom	AAsi);
((((ZGre	ZBoe)	ZHar)	(((Sample	HPrz)	HCab)	(AOna	AKia)))	ASom	AAsi);
(((AOna	AKia)	(((ZGre	ZBoe)	ZHar)	((Sample	HPrz)	HCab)))	ASom	AAsi);
(((AOna	AKia)	(((ZGre	ZBoe)	ZHar)	((Sample	HPrz)	HCab)))	ASom	AAsi);
(((AKia	AOna)	(((ZGre	ZBoe)	ZHar)	(HCab	(Sample	HPrz))))	ASom	AAsi);
(((AKia	AOna)	(((ZGre	ZBoe)	ZHar)	(HCab	(Sample	HPrz))))	ASom	AAsi);
(((AKia	AOna)	(((ZGre	ZBoe)	ZHar)	(HCab	(Sample	HPrz))))	ASom	AAsi);
(((AKia	AOna)	(((ZGre	ZBoe)	ZHar)	(HCab	(Sample	HPrz))))	ASom	AAsi);
(((AKia	AOna)	(((ZGre	ZBoe)	ZHar)	(HCab	(Sample	HPrz))))	ASom	AAsi);
(((AKia	AOna)	(((ZGre	ZBoe)	ZHar)	(HCab	(Sample	HPrz))))	ASom	AAsi);
(((AKia	AOna)	(((ZGre	ZBoe)	ZHar)	(HCab	(Sample	HPrz))))	ASom	AAsi);
(((AKia	AOna)	(((ZGre	ZBoe)	ZHar)	(HCab	(Sample	HPrz))))	ASom	AAsi);
(((AKia	AOna)	(((ZGre	ZBoe)	ZHar)	(HCab	(Sample	HPrz))))	ASom	AAsi);
(((HCab	(Sample	HPrz))	((AKia	AOna)	((ZGre	ZBoe)	ZHar)))	ASom	AAsi);
((((ZBoe	ZGre)	ZHar)	((AKia	AOna)	((HPrz	Sample)	HCab)))	ASom	AAsi);
(((AKia	AOna)	(((HPrz	Sample)	HCab)	((ZBoe	ZGre)	ZHar)))	ASom	AAsi);
((((ZBoe	ZGre)	ZHar)	((AKia	AOna)	((HPrz	Sample)	HCab)))	ASom	AAsi);
(((AKia	AOna)	(((HPrz	Sample)	HCab)	((ZBoe	ZGre)	ZHar)))	ASom	AAsi);
((((ZBoe	ZGre)	ZHar)	((AKia	AOna)	((HPrz	Sample)	HCab)))	ASom	AAsi);
(((AKia	AOna)	(((HPrz	Sample)	HCab)	((ZBoe	ZGre)	ZHar)))	ASom	AAsi);
(((AKia	AOna)	(((HPrz	Sample)	HCab)	((ZBoe	ZGre)	ZHar)))	ASom	AAsi);
(((AKia	AOna)	(((HPrz	Sample)	HCab)	((ZBoe	ZGre)	ZHar)))	ASom	AAsi);
((((ZBoe	ZGre)	ZHar)	((AKia	AOna)	((HPrz	Sample)	HCab)))	ASom	AAsi);
(((AKia	AOna)	(((HPrz	Sample)	HCab)	((ZBoe	ZGre)	ZHar)))	ASom	AAsi);
((((ZGre	ZBoe)	ZHar)	((HCab	(Sample	HPrz))	(AKia	AOna)))	ASom	AAsi);
(((AKia	AOna)	(((ZGre	ZBoe)	ZHar)	(HCab	(Sample	HPrz))))	ASom	AAsi);
((((ZGre	ZBoe)	ZHar)	((HCab	(Sample	HPrz))	(AKia	AOna)))	ASom	AAsi);
((((ZGre	ZBoe)	ZHar)	((HCab	(Sample	HPrz))	(AKia	AOna)))	ASom	AAsi);
(((AKia	AOna)	(((ZGre	ZBoe)	ZHar)	(HCab	(Sample	HPrz))))	ASom	AAsi);
(((AKia	AOna)	(((ZGre	ZBoe)	ZHar)	(HCab	(Sample	HPrz))))	ASom	AAsi);
(((AKia	AOna)	(((ZGre	ZBoe)	ZHar)	(HCab	(Sample	HPrz))))	ASom	AAsi);
(((AKia	AOna)	(((ZGre	ZBoe)	ZHar)	(HCab	(Sample	HPrz))))	ASom	AAsi);
(((AKia	AOna)	(((ZGre	ZBoe)	ZHar)	(HCab	(Sample	HPrz))))	ASom	AAsi);
(((AKia	AOna)	(((ZGre	ZBoe)	ZHar)	(HCab	(Sample	HPrz))))	ASom	AAsi);
(ASom	((AOna	AKia)	((ZHar	(ZBoe	ZGre))	(HCab	(Sample	HPrz))))	AAsi);
(ASom	((AOna	AKia)	((ZHar	(ZBoe	ZGre))	(HCab	(Sample	HPrz))))	AAsi);
(ASom	((AOna	AKia)	((ZHar	(ZBoe	ZGre))	(HCab	(Sample	HPrz))))	AAsi);
(ASom	((AOna	AKia)	((ZHar	(ZBoe	ZGre))	(HCab	(Sample	HPrz))))	AAsi);
(ASom	((ZHar	(ZBoe	ZGre))	((HCab	(Sample	HPrz))	(AOna	AKia)))	AAsi);
(ASom	((AOna	AKia)	((ZHar	(ZBoe	ZGre))	(HCab	(Sample	HPrz))))	AAsi);
(ASom	((ZHar	(ZBoe	ZGre))	((HCab	(Sample	HPrz))	(AOna	AKia)))	AAsi);
(ASom	((AOna	AKia)	((ZHar	(ZBoe	ZGre))	(HCab	(Sample	HPrz))))	AAsi);
(ASom	((ZHar	(ZBoe	ZGre))	((HCab	(Sample	HPrz))	(AOna	AKia)))	AAsi);
(ASom	((AOna	AKia)	((ZHar	(ZBoe	ZGre))	(HCab	(Sample	HPrz))))	AAsi);
(ASom	(((Sample	HPrz)	HCab)	((AKia	AOna)	(ZHar	(ZBoe	ZGre))))	AAsi);
(ASom	((AKia	AOna)	((ZHar	(ZBoe	ZGre))	((Sample	HPrz)	HCab)))	AAsi);
(ASom	((AKia	AOna)	((ZHar	(ZBoe	ZGre))	((Sample	HPrz)	HCab)))	AAsi);
(ASom	((AKia	AOna)	((ZHar	(ZBoe	ZGre))	((Sample	HPrz)	HCab)))	AAsi);
(ASom	((ZHar	(ZBoe	ZGre))	(((Sample	HPrz)	HCab)	(AKia	AOna)))	AAsi);
(ASom	((AKia	AOna)	((ZHar	(ZBoe	ZGre))	((Sample	HPrz)	HCab)))	AAsi);
(ASom	((ZHar	(ZBoe	ZGre))	(((Sample	HPrz)	HCab)	(AKia	AOna)))	AAsi);
(ASom	((ZHar	(ZBoe	ZGre))	(((Sample	HPrz)	HCab)	(AKia	AOna)))	AAsi);
(ASom	((ZHar	(ZBoe	ZGre))	(((Sample	HPrz)	HCab)	(AKia	AOna)))	AAsi);
(ASom	((AKia	AOna)	((ZHar	(ZBoe	ZGre))	((Sample	HPrz)	HCab)))	AAsi);
