## Supplementary File 7. Zonkey (Schubert et al. 2017) report for donkey specimen Ancient7. for "No genetic evidence yet for hinnies at Mazongshan (400-160 BCE), northwestern China": raxml_bootstrap

(Sample	(ASom	((AOna	AKia)	((ZHar	(ZGre	ZBoe))	(HPrz	HCab))))	AAsi);
(Sample	(ASom	((AOna	AKia)	((ZHar	(ZGre	ZBoe))	(HPrz	HCab))))	AAsi);
(Sample	(ASom	((AOna	AKia)	((ZHar	(ZGre	ZBoe))	(HPrz	HCab))))	AAsi);
(Sample	(ASom	((ZHar	(ZGre	ZBoe))	((HPrz	HCab)	(AOna	AKia))))	AAsi);
(Sample	(ASom	((AOna	AKia)	((ZHar	(ZGre	ZBoe))	(HPrz	HCab))))	AAsi);
(Sample	(ASom	((AOna	AKia)	((ZHar	(ZGre	ZBoe))	(HPrz	HCab))))	AAsi);
(Sample	(ASom	((AOna	AKia)	((ZHar	(ZGre	ZBoe))	(HPrz	HCab))))	AAsi);
(Sample	(ASom	((AOna	AKia)	((ZHar	(ZGre	ZBoe))	(HPrz	HCab))))	AAsi);
(Sample	(ASom	((AOna	AKia)	((ZHar	(ZGre	ZBoe))	(HPrz	HCab))))	AAsi);
(Sample	(ASom	((AOna	AKia)	((ZHar	(ZGre	ZBoe))	(HPrz	HCab))))	AAsi);
(Sample	(ASom	(((HCab	HPrz)	(AKia	AOna))	((ZGre	ZBoe)	ZHar)))	AAsi);
(Sample	(ASom	((AKia	AOna)	(((ZGre	ZBoe)	ZHar)	(HCab	HPrz))))	AAsi);
(Sample	(ASom	(((ZGre	ZBoe)	ZHar)	((HCab	HPrz)	(AKia	AOna))))	AAsi);
(Sample	(ASom	((AKia	AOna)	(((ZGre	ZBoe)	ZHar)	(HCab	HPrz))))	AAsi);
(Sample	(ASom	((AKia	AOna)	(((ZGre	ZBoe)	ZHar)	(HCab	HPrz))))	AAsi);
(Sample	(ASom	((HCab	HPrz)	((AKia	AOna)	((ZGre	ZBoe)	ZHar))))	AAsi);
(Sample	(ASom	((AKia	AOna)	(((ZGre	ZBoe)	ZHar)	(HCab	HPrz))))	AAsi);
(Sample	(ASom	((AKia	AOna)	(((ZGre	ZBoe)	ZHar)	(HCab	HPrz))))	AAsi);
(Sample	(ASom	((AKia	AOna)	(((ZGre	ZBoe)	ZHar)	(HCab	HPrz))))	AAsi);
(Sample	(ASom	((AKia	AOna)	(((ZGre	ZBoe)	ZHar)	(HCab	HPrz))))	AAsi);
(Sample	(ASom	(((ZBoe	ZGre)	ZHar)	((AOna	AKia)	(HCab	HPrz))))	AAsi);
(Sample	(ASom	((AOna	AKia)	((HCab	HPrz)	((ZBoe	ZGre)	ZHar))))	AAsi);
(Sample	(ASom	((AOna	AKia)	((HCab	HPrz)	((ZBoe	ZGre)	ZHar))))	AAsi);
(Sample	(ASom	((HCab	HPrz)	(((ZBoe	ZGre)	ZHar)	(AOna	AKia))))	AAsi);
(Sample	(ASom	((AOna	AKia)	((HCab	HPrz)	((ZBoe	ZGre)	ZHar))))	AAsi);
(Sample	(ASom	((AOna	AKia)	((HCab	HPrz)	((ZBoe	ZGre)	ZHar))))	AAsi);
(Sample	(ASom	((AOna	AKia)	((HCab	HPrz)	((ZBoe	ZGre)	ZHar))))	AAsi);
(Sample	(ASom	((AOna	AKia)	((HCab	HPrz)	((ZBoe	ZGre)	ZHar))))	AAsi);
(Sample	(ASom	((AOna	AKia)	((HCab	HPrz)	((ZBoe	ZGre)	ZHar))))	AAsi);
(Sample	(ASom	((AOna	AKia)	((HCab	HPrz)	((ZBoe	ZGre)	ZHar))))	AAsi);
(Sample	(ASom	((AOna	AKia)	(((ZGre	ZBoe)	ZHar)	(HCab	HPrz))))	AAsi);
(Sample	(ASom	((AOna	AKia)	(((ZGre	ZBoe)	ZHar)	(HCab	HPrz))))	AAsi);
(Sample	(ASom	(((ZGre	ZBoe)	ZHar)	((HCab	HPrz)	(AOna	AKia))))	AAsi);
(Sample	(ASom	((AOna	AKia)	(((ZGre	ZBoe)	ZHar)	(HCab	HPrz))))	AAsi);
(Sample	(ASom	((AOna	AKia)	(((ZGre	ZBoe)	ZHar)	(HCab	HPrz))))	AAsi);
(Sample	(ASom	(((ZGre	ZBoe)	ZHar)	((HCab	HPrz)	(AOna	AKia))))	AAsi);
(Sample	(ASom	(((ZGre	ZBoe)	ZHar)	((HCab	HPrz)	(AOna	AKia))))	AAsi);
(Sample	(ASom	(((ZGre	ZBoe)	ZHar)	((HCab	HPrz)	(AOna	AKia))))	AAsi);
(Sample	(ASom	((AOna	AKia)	(((ZGre	ZBoe)	ZHar)	(HCab	HPrz))))	AAsi);
(Sample	(ASom	((AOna	AKia)	(((ZGre	ZBoe)	ZHar)	(HCab	HPrz))))	AAsi);
(Sample	(ASom	((AKia	AOna)	(((ZBoe	ZGre)	ZHar)	(HPrz	HCab))))	AAsi);
(Sample	(ASom	((AKia	AOna)	(((ZBoe	ZGre)	ZHar)	(HPrz	HCab))))	AAsi);
(Sample	(ASom	((AKia	AOna)	(((ZBoe	ZGre)	ZHar)	(HPrz	HCab))))	AAsi);
(Sample	(ASom	(((ZBoe	ZGre)	ZHar)	((HPrz	HCab)	(AKia	AOna))))	AAsi);
(Sample	(ASom	((AKia	AOna)	(((ZBoe	ZGre)	ZHar)	(HPrz	HCab))))	AAsi);
(Sample	(ASom	(((ZBoe	ZGre)	ZHar)	((HPrz	HCab)	(AKia	AOna))))	AAsi);
(Sample	(ASom	(((ZBoe	ZGre)	ZHar)	((HPrz	HCab)	(AKia	AOna))))	AAsi);
(Sample	(ASom	(((ZBoe	ZGre)	ZHar)	((HPrz	HCab)	(AKia	AOna))))	AAsi);
(Sample	(ASom	((AKia	AOna)	(((ZBoe	ZGre)	ZHar)	(HPrz	HCab))))	AAsi);
(Sample	(ASom	((AKia	AOna)	(((ZBoe	ZGre)	ZHar)	(HPrz	HCab))))	AAsi);
(Sample	(ASom	((AKia	AOna)	(((ZBoe	ZGre)	ZHar)	(HPrz	HCab))))	AAsi);
(Sample	(ASom	(((ZBoe	ZGre)	ZHar)	((HPrz	HCab)	(AKia	AOna))))	AAsi);
(Sample	(ASom	((AKia	AOna)	(((ZBoe	ZGre)	ZHar)	(HPrz	HCab))))	AAsi);
(Sample	(ASom	((AKia	AOna)	(((ZBoe	ZGre)	ZHar)	(HPrz	HCab))))	AAsi);
(Sample	(ASom	(((ZBoe	ZGre)	ZHar)	((HPrz	HCab)	(AKia	AOna))))	AAsi);
(Sample	(ASom	((AKia	AOna)	(((ZBoe	ZGre)	ZHar)	(HPrz	HCab))))	AAsi);
(Sample	(ASom	((AKia	AOna)	(((ZBoe	ZGre)	ZHar)	(HPrz	HCab))))	AAsi);
(Sample	(ASom	(((ZBoe	ZGre)	ZHar)	((HPrz	HCab)	(AKia	AOna))))	AAsi);
(Sample	(ASom	((AKia	AOna)	(((ZBoe	ZGre)	ZHar)	(HPrz	HCab))))	AAsi);
(Sample	(ASom	((AKia	AOna)	(((ZBoe	ZGre)	ZHar)	(HPrz	HCab))))	AAsi);
(Sample	(ASom	((AKia	AOna)	((ZHar	(ZGre	ZBoe))	(HPrz	HCab))))	AAsi);
(Sample	(ASom	((ZHar	(ZGre	ZBoe))	((HPrz	HCab)	(AKia	AOna))))	AAsi);
(Sample	(ASom	((ZHar	(ZGre	ZBoe))	((HPrz	HCab)	(AKia	AOna))))	AAsi);
(Sample	(ASom	((ZHar	(ZGre	ZBoe))	((HPrz	HCab)	(AKia	AOna))))	AAsi);
(Sample	(ASom	((AKia	AOna)	((ZHar	(ZGre	ZBoe))	(HPrz	HCab))))	AAsi);
(Sample	(ASom	((AKia	AOna)	((ZHar	(ZGre	ZBoe))	(HPrz	HCab))))	AAsi);
(Sample	(ASom	((AKia	AOna)	((ZHar	(ZGre	ZBoe))	(HPrz	HCab))))	AAsi);
(Sample	(ASom	((AKia	AOna)	((ZHar	(ZGre	ZBoe))	(HPrz	HCab))))	AAsi);
(Sample	(ASom	((ZHar	(ZGre	ZBoe))	((HPrz	HCab)	(AKia	AOna))))	AAsi);
(Sample	(ASom	((AKia	AOna)	((ZHar	(ZGre	ZBoe))	(HPrz	HCab))))	AAsi);
(Sample	(ASom	((AKia	AOna)	(((ZGre	ZBoe)	ZHar)	(HCab	HPrz))))	AAsi);
(Sample	(ASom	((AKia	AOna)	(((ZGre	ZBoe)	ZHar)	(HCab	HPrz))))	AAsi);
(Sample	(ASom	((AKia	AOna)	(((ZGre	ZBoe)	ZHar)	(HCab	HPrz))))	AAsi);
(Sample	(ASom	(((ZGre	ZBoe)	ZHar)	((HCab	HPrz)	(AKia	AOna))))	AAsi);
(Sample	(ASom	((AKia	AOna)	(((ZGre	ZBoe)	ZHar)	(HCab	HPrz))))	AAsi);
(Sample	(ASom	((AKia	AOna)	(((ZGre	ZBoe)	ZHar)	(HCab	HPrz))))	AAsi);
(Sample	(ASom	((AKia	AOna)	(((ZGre	ZBoe)	ZHar)	(HCab	HPrz))))	AAsi);
(Sample	(ASom	((AKia	AOna)	(((ZGre	ZBoe)	ZHar)	(HCab	HPrz))))	AAsi);
(Sample	(ASom	((AKia	AOna)	(((ZGre	ZBoe)	ZHar)	(HCab	HPrz))))	AAsi);
(Sample	(ASom	(((ZGre	ZBoe)	ZHar)	((HCab	HPrz)	(AKia	AOna))))	AAsi);
(Sample	(ASom	((AKia	AOna)	(((ZBoe	ZGre)	ZHar)	(HPrz	HCab))))	AAsi);
(Sample	(ASom	((AKia	AOna)	(((ZBoe	ZGre)	ZHar)	(HPrz	HCab))))	AAsi);
(Sample	(ASom	((AKia	AOna)	(((ZBoe	ZGre)	ZHar)	(HPrz	HCab))))	AAsi);
(Sample	(ASom	((AKia	AOna)	(((ZBoe	ZGre)	ZHar)	(HPrz	HCab))))	AAsi);
(Sample	(ASom	(((ZBoe	ZGre)	ZHar)	((HPrz	HCab)	(AKia	AOna))))	AAsi);
(Sample	(ASom	(((ZBoe	ZGre)	ZHar)	((HPrz	HCab)	(AKia	AOna))))	AAsi);
(Sample	(ASom	((AKia	AOna)	(((ZBoe	ZGre)	ZHar)	(HPrz	HCab))))	AAsi);
(Sample	(ASom	((AKia	AOna)	(((ZBoe	ZGre)	ZHar)	(HPrz	HCab))))	AAsi);
(Sample	(ASom	((AKia	AOna)	(((ZBoe	ZGre)	ZHar)	(HPrz	HCab))))	AAsi);
(Sample	(ASom	((AKia	AOna)	(((ZBoe	ZGre)	ZHar)	(HPrz	HCab))))	AAsi);
(Sample	(ASom	((ZHar	(ZGre	ZBoe))	((HPrz	HCab)	(AOna	AKia))))	AAsi);
(Sample	(ASom	((AOna	AKia)	((ZHar	(ZGre	ZBoe))	(HPrz	HCab))))	AAsi);
(Sample	(ASom	((AOna	AKia)	((ZHar	(ZGre	ZBoe))	(HPrz	HCab))))	AAsi);
(Sample	(ASom	((AOna	AKia)	((ZHar	(ZGre	ZBoe))	(HPrz	HCab))))	AAsi);
(Sample	(ASom	((ZHar	(ZGre	ZBoe))	((HPrz	HCab)	(AOna	AKia))))	AAsi);
(Sample	(ASom	((AOna	AKia)	((ZHar	(ZGre	ZBoe))	(HPrz	HCab))))	AAsi);
(Sample	(ASom	((ZHar	(ZGre	ZBoe))	((HPrz	HCab)	(AOna	AKia))))	AAsi);
(Sample	(ASom	((AOna	AKia)	((ZHar	(ZGre	ZBoe))	(HPrz	HCab))))	AAsi);
(Sample	(ASom	((AOna	AKia)	((ZHar	(ZGre	ZBoe))	(HPrz	HCab))))	AAsi);
(Sample	(ASom	((ZHar	(ZGre	ZBoe))	((HPrz	HCab)	(AOna	AKia))))	AAsi);
