## Supplementary File 4. Zonkey (Schubert et al. 2017) report for donkey specimen Ancient4. for "No genetic evidence yet for hinnies at Mazongshan (400-160 BCE), northwestern China": raxml_bootstrap

(ASom	(Sample	((AKia	AOna)	((ZHar	(ZBoe	ZGre))	(HPrz	HCab))))	AAsi);
(ASom	(Sample	((AKia	AOna)	((ZHar	(ZBoe	ZGre))	(HPrz	HCab))))	AAsi);
(Sample	(((AKia	AOna)	((ZHar	(ZBoe	ZGre))	(HPrz	HCab)))	ASom)	AAsi);
(ASom	(Sample	((HPrz	HCab)	((AKia	AOna)	(ZHar	(ZBoe	ZGre)))))	AAsi);
(ASom	(Sample	((HPrz	HCab)	((AKia	AOna)	(ZHar	(ZBoe	ZGre)))))	AAsi);
(Sample	(((HPrz	HCab)	((AKia	AOna)	(ZHar	(ZBoe	ZGre))))	ASom)	AAsi);
(Sample	(((HPrz	HCab)	((AKia	AOna)	(ZHar	(ZBoe	ZGre))))	ASom)	AAsi);
(Sample	(((ZHar	(ZBoe	ZGre))	((HPrz	HCab)	(AKia	AOna)))	ASom)	AAsi);
(ASom	(Sample	((AKia	AOna)	((ZHar	(ZBoe	ZGre))	(HPrz	HCab))))	AAsi);
(ASom	(Sample	((HPrz	HCab)	((AKia	AOna)	(ZHar	(ZBoe	ZGre)))))	AAsi);
(Sample	(((AKia	AOna)	(((ZBoe	ZGre)	ZHar)	(HPrz	HCab)))	ASom)	AAsi);
(Sample	(((AKia	AOna)	(((ZBoe	ZGre)	ZHar)	(HPrz	HCab)))	ASom)	AAsi);
(Sample	(((AKia	AOna)	(((ZBoe	ZGre)	ZHar)	(HPrz	HCab)))	ASom)	AAsi);
(ASom	(Sample	(((ZBoe	ZGre)	ZHar)	((HPrz	HCab)	(AKia	AOna))))	AAsi);
(Sample	((((ZBoe	ZGre)	ZHar)	((HPrz	HCab)	(AKia	AOna)))	ASom)	AAsi);
(ASom	(Sample	((HPrz	HCab)	((AKia	AOna)	((ZBoe	ZGre)	ZHar))))	AAsi);
(Sample	(((AKia	AOna)	(((ZBoe	ZGre)	ZHar)	(HPrz	HCab)))	ASom)	AAsi);
(Sample	((((ZBoe	ZGre)	ZHar)	((HPrz	HCab)	(AKia	AOna)))	ASom)	AAsi);
(Sample	((((ZBoe	ZGre)	ZHar)	((HPrz	HCab)	(AKia	AOna)))	ASom)	AAsi);
(ASom	(Sample	((AKia	AOna)	(((ZBoe	ZGre)	ZHar)	(HPrz	HCab))))	AAsi);
(Sample	(ASom	((HCab	HPrz)	((AKia	AOna)	(ZHar	(ZGre	ZBoe)))))	AAsi);
(ASom	((((AKia	AOna)	(ZHar	(ZGre	ZBoe)))	(HCab	HPrz))	Sample)	AAsi);
(Sample	(ASom	((AKia	AOna)	((ZHar	(ZGre	ZBoe))	(HCab	HPrz))))	AAsi);
(Sample	(ASom	((ZHar	(ZGre	ZBoe))	((HCab	HPrz)	(AKia	AOna))))	AAsi);
(ASom	(((HCab	HPrz)	((AKia	AOna)	(ZHar	(ZGre	ZBoe))))	Sample)	AAsi);
(Sample	(ASom	((ZHar	(ZGre	ZBoe))	((HCab	HPrz)	(AKia	AOna))))	AAsi);
(Sample	(ASom	((AKia	AOna)	((ZHar	(ZGre	ZBoe))	(HCab	HPrz))))	AAsi);
(ASom	((((AKia	AOna)	(ZHar	(ZGre	ZBoe)))	(HCab	HPrz))	Sample)	AAsi);
(Sample	(ASom	((AKia	AOna)	((ZHar	(ZGre	ZBoe))	(HCab	HPrz))))	AAsi);
(ASom	((((AKia	AOna)	(ZHar	(ZGre	ZBoe)))	(HCab	HPrz))	Sample)	AAsi);
(ASom	(((AKia	AOna)	((HCab	HPrz)	(ZHar	(ZGre	ZBoe))))	Sample)	AAsi);
(Sample	(ASom	((HCab	HPrz)	((ZHar	(ZGre	ZBoe))	(AKia	AOna))))	AAsi);
(Sample	(ASom	((AKia	AOna)	((HCab	HPrz)	(ZHar	(ZGre	ZBoe)))))	AAsi);
(Sample	(ASom	((AKia	AOna)	((HCab	HPrz)	(ZHar	(ZGre	ZBoe)))))	AAsi);
(ASom	((((ZHar	(ZGre	ZBoe))	(HCab	HPrz))	(AKia	AOna))	Sample)	AAsi);
(Sample	(ASom	(((ZHar	(ZGre	ZBoe))	(HCab	HPrz))	(AKia	AOna)))	AAsi);
(ASom	((((ZHar	(ZGre	ZBoe))	(HCab	HPrz))	(AKia	AOna))	Sample)	AAsi);
(Sample	(ASom	(((ZHar	(ZGre	ZBoe))	(HCab	HPrz))	(AKia	AOna)))	AAsi);
(Sample	(ASom	(((ZHar	(ZGre	ZBoe))	(HCab	HPrz))	(AKia	AOna)))	AAsi);
(ASom	(((ZHar	(ZGre	ZBoe))	((HCab	HPrz)	(AKia	AOna)))	Sample)	AAsi);
(Sample	((((ZBoe	ZGre)	ZHar)	((HCab	HPrz)	(AOna	AKia)))	ASom)	AAsi);
(Sample	((((ZBoe	ZGre)	ZHar)	((HCab	HPrz)	(AOna	AKia)))	ASom)	AAsi);
(ASom	(Sample	((HCab	HPrz)	(((ZBoe	ZGre)	ZHar)	(AOna	AKia))))	AAsi);
(ASom	(Sample	(((ZBoe	ZGre)	ZHar)	((AOna	AKia)	(HCab	HPrz))))	AAsi);
(ASom	(Sample	((AOna	AKia)	((HCab	HPrz)	((ZBoe	ZGre)	ZHar))))	AAsi);
(Sample	(((AOna	AKia)	((HCab	HPrz)	((ZBoe	ZGre)	ZHar)))	ASom)	AAsi);
(Sample	(((AOna	AKia)	((HCab	HPrz)	((ZBoe	ZGre)	ZHar)))	ASom)	AAsi);
(Sample	(((AOna	AKia)	((HCab	HPrz)	((ZBoe	ZGre)	ZHar)))	ASom)	AAsi);
(Sample	(((AOna	AKia)	((HCab	HPrz)	((ZBoe	ZGre)	ZHar)))	ASom)	AAsi);
(Sample	((((ZBoe	ZGre)	ZHar)	((AOna	AKia)	(HCab	HPrz)))	ASom)	AAsi);
(Sample	(((AKia	AOna)	((HCab	HPrz)	(ZHar	(ZBoe	ZGre))))	ASom)	AAsi);
(Sample	(((AKia	AOna)	((HCab	HPrz)	(ZHar	(ZBoe	ZGre))))	ASom)	AAsi);
(ASom	(Sample	((AKia	AOna)	((HCab	HPrz)	(ZHar	(ZBoe	ZGre)))))	AAsi);
(Sample	(((AKia	AOna)	((HCab	HPrz)	(ZHar	(ZBoe	ZGre))))	ASom)	AAsi);
(ASom	(Sample	((HCab	HPrz)	((ZHar	(ZBoe	ZGre))	(AKia	AOna))))	AAsi);
(Sample	(((AKia	AOna)	((HCab	HPrz)	(ZHar	(ZBoe	ZGre))))	ASom)	AAsi);
(Sample	(((AKia	AOna)	((HCab	HPrz)	(ZHar	(ZBoe	ZGre))))	ASom)	AAsi);
(ASom	(Sample	((AKia	AOna)	((HCab	HPrz)	(ZHar	(ZBoe	ZGre)))))	AAsi);
(ASom	(Sample	((HCab	HPrz)	((ZHar	(ZBoe	ZGre))	(AKia	AOna))))	AAsi);
(Sample	(((AKia	AOna)	((HCab	HPrz)	(ZHar	(ZBoe	ZGre))))	ASom)	AAsi);
(Sample	((((AOna	AKia)	(ZHar	(ZBoe	ZGre)))	(HCab	HPrz))	ASom)	AAsi);
(Sample	(((ZHar	(ZBoe	ZGre))	((HCab	HPrz)	(AOna	AKia)))	ASom)	AAsi);
(Sample	(((AOna	AKia)	((ZHar	(ZBoe	ZGre))	(HCab	HPrz)))	ASom)	AAsi);
(ASom	(Sample	((ZHar	(ZBoe	ZGre))	((HCab	HPrz)	(AOna	AKia))))	AAsi);
(Sample	(((ZHar	(ZBoe	ZGre))	((HCab	HPrz)	(AOna	AKia)))	ASom)	AAsi);
(Sample	(((ZHar	(ZBoe	ZGre))	((HCab	HPrz)	(AOna	AKia)))	ASom)	AAsi);
(Sample	(((AOna	AKia)	((ZHar	(ZBoe	ZGre))	(HCab	HPrz)))	ASom)	AAsi);
(Sample	(((AOna	AKia)	((ZHar	(ZBoe	ZGre))	(HCab	HPrz)))	ASom)	AAsi);
(Sample	(((ZHar	(ZBoe	ZGre))	((HCab	HPrz)	(AOna	AKia)))	ASom)	AAsi);
(ASom	(Sample	((AOna	AKia)	((ZHar	(ZBoe	ZGre))	(HCab	HPrz))))	AAsi);
((Sample	((HPrz	HCab)	((AOna	AKia)	(ZHar	(ZBoe	ZGre)))))	ASom	AAsi);
(Sample	(((HPrz	HCab)	((AOna	AKia)	(ZHar	(ZBoe	ZGre))))	ASom)	AAsi);
(Sample	(((AOna	AKia)	((ZHar	(ZBoe	ZGre))	(HPrz	HCab)))	ASom)	AAsi);
(ASom	(Sample	((AOna	AKia)	((ZHar	(ZBoe	ZGre))	(HPrz	HCab))))	AAsi);
(ASom	(Sample	((HPrz	HCab)	((AOna	AKia)	(ZHar	(ZBoe	ZGre)))))	AAsi);
(Sample	(((AOna	AKia)	((ZHar	(ZBoe	ZGre))	(HPrz	HCab)))	ASom)	AAsi);
(ASom	(Sample	(((ZHar	(ZBoe	ZGre))	(HPrz	HCab))	(AOna	AKia)))	AAsi);
(ASom	(Sample	(((ZHar	(ZBoe	ZGre))	(HPrz	HCab))	(AOna	AKia)))	AAsi);
(ASom	(Sample	(((ZHar	(ZBoe	ZGre))	(HPrz	HCab))	(AOna	AKia)))	AAsi);
(Sample	((((ZHar	(ZBoe	ZGre))	(HPrz	HCab))	(AOna	AKia))	ASom)	AAsi);
(Sample	((((ZGre	ZBoe)	ZHar)	((HPrz	HCab)	(AOna	AKia)))	ASom)	AAsi);
(Sample	((((ZGre	ZBoe)	ZHar)	((HPrz	HCab)	(AOna	AKia)))	ASom)	AAsi);
(ASom	(Sample	((HPrz	HCab)	((AOna	AKia)	((ZGre	ZBoe)	ZHar))))	AAsi);
(ASom	(Sample	((HPrz	HCab)	((AOna	AKia)	((ZGre	ZBoe)	ZHar))))	AAsi);
(Sample	(((AOna	AKia)	(((ZGre	ZBoe)	ZHar)	(HPrz	HCab)))	ASom)	AAsi);
(ASom	(Sample	((AOna	AKia)	(((ZGre	ZBoe)	ZHar)	(HPrz	HCab))))	AAsi);
(ASom	(Sample	((AOna	AKia)	(((ZGre	ZBoe)	ZHar)	(HPrz	HCab))))	AAsi);
(ASom	(Sample	((AOna	AKia)	(((ZGre	ZBoe)	ZHar)	(HPrz	HCab))))	AAsi);
(ASom	(Sample	((HPrz	HCab)	((AOna	AKia)	((ZGre	ZBoe)	ZHar))))	AAsi);
(ASom	(Sample	((HPrz	HCab)	((AOna	AKia)	((ZGre	ZBoe)	ZHar))))	AAsi);
(ASom	(Sample	((HPrz	HCab)	((AOna	AKia)	(ZHar	(ZBoe	ZGre)))))	AAsi);
(ASom	(Sample	((HPrz	HCab)	((AOna	AKia)	(ZHar	(ZBoe	ZGre)))))	AAsi);
(Sample	(((HPrz	HCab)	((AOna	AKia)	(ZHar	(ZBoe	ZGre))))	ASom)	AAsi);
(Sample	(((AOna	AKia)	((ZHar	(ZBoe	ZGre))	(HPrz	HCab)))	ASom)	AAsi);
(ASom	(Sample	((HPrz	HCab)	((AOna	AKia)	(ZHar	(ZBoe	ZGre)))))	AAsi);
(ASom	(Sample	((ZHar	(ZBoe	ZGre))	((HPrz	HCab)	(AOna	AKia))))	AAsi);
(Sample	(((AOna	AKia)	((ZHar	(ZBoe	ZGre))	(HPrz	HCab)))	ASom)	AAsi);
(Sample	(((AOna	AKia)	((ZHar	(ZBoe	ZGre))	(HPrz	HCab)))	ASom)	AAsi);
(Sample	(((AOna	AKia)	((ZHar	(ZBoe	ZGre))	(HPrz	HCab)))	ASom)	AAsi);
(ASom	(Sample	((AOna	AKia)	((ZHar	(ZBoe	ZGre))	(HPrz	HCab))))	AAsi);
