## Supplementary File 3. Zonkey (Schubert et al. 2017) report for donkey specimen Ancient3. for "No genetic evidence yet for hinnies at Mazongshan (400-160 BCE), northwestern China": raxml_bootstrap

((((HCab	HPrz)	((ZHar	(ZBoe	ZGre))	(AOna	AKia)))	Sample)	ASom	AAsi);
((((ZHar	(ZBoe	ZGre))	((AOna	AKia)	(HCab	HPrz)))	Sample)	ASom	AAsi);
((((HCab	HPrz)	((ZHar	(ZBoe	ZGre))	(AOna	AKia)))	Sample)	ASom	AAsi);
((((HCab	HPrz)	((ZHar	(ZBoe	ZGre))	(AOna	AKia)))	Sample)	ASom	AAsi);
((((ZHar	(ZBoe	ZGre))	((AOna	AKia)	(HCab	HPrz)))	Sample)	ASom	AAsi);
((((ZHar	(ZBoe	ZGre))	((AOna	AKia)	(HCab	HPrz)))	Sample)	ASom	AAsi);
((((HCab	HPrz)	((ZHar	(ZBoe	ZGre))	(AOna	AKia)))	Sample)	ASom	AAsi);
((((HCab	HPrz)	((ZHar	(ZBoe	ZGre))	(AOna	AKia)))	Sample)	ASom	AAsi);
((((ZHar	(ZBoe	ZGre))	((AOna	AKia)	(HCab	HPrz)))	Sample)	ASom	AAsi);
((((HCab	HPrz)	((ZHar	(ZBoe	ZGre))	(AOna	AKia)))	Sample)	ASom	AAsi);
(ASom	(((ZHar	(ZGre	ZBoe))	((HCab	HPrz)	(AOna	AKia)))	Sample)	AAsi);
(ASom	(((AOna	AKia)	((ZHar	(ZGre	ZBoe))	(HCab	HPrz)))	Sample)	AAsi);
(ASom	(((HCab	HPrz)	((AOna	AKia)	(ZHar	(ZGre	ZBoe))))	Sample)	AAsi);
(ASom	(((ZHar	(ZGre	ZBoe))	((HCab	HPrz)	(AOna	AKia)))	Sample)	AAsi);
(ASom	(((AOna	AKia)	((ZHar	(ZGre	ZBoe))	(HCab	HPrz)))	Sample)	AAsi);
(ASom	(((HCab	HPrz)	((AOna	AKia)	(ZHar	(ZGre	ZBoe))))	Sample)	AAsi);
(ASom	(((HCab	HPrz)	((AOna	AKia)	(ZHar	(ZGre	ZBoe))))	Sample)	AAsi);
(ASom	(((AOna	AKia)	((ZHar	(ZGre	ZBoe))	(HCab	HPrz)))	Sample)	AAsi);
(ASom	(((HCab	HPrz)	((AOna	AKia)	(ZHar	(ZGre	ZBoe))))	Sample)	AAsi);
(ASom	(((HCab	HPrz)	((AOna	AKia)	(ZHar	(ZGre	ZBoe))))	Sample)	AAsi);
((((AKia	AOna)	((ZHar	(ZGre	ZBoe))	(HCab	HPrz)))	Sample)	ASom	AAsi);
((((HCab	HPrz)	((AKia	AOna)	(ZHar	(ZGre	ZBoe))))	Sample)	ASom	AAsi);
((((HCab	HPrz)	((AKia	AOna)	(ZHar	(ZGre	ZBoe))))	Sample)	ASom	AAsi);
((((AKia	AOna)	((ZHar	(ZGre	ZBoe))	(HCab	HPrz)))	Sample)	ASom	AAsi);
((((AKia	AOna)	((ZHar	(ZGre	ZBoe))	(HCab	HPrz)))	Sample)	ASom	AAsi);
((((ZHar	(ZGre	ZBoe))	((HCab	HPrz)	(AKia	AOna)))	Sample)	ASom	AAsi);
((((ZHar	(ZGre	ZBoe))	((HCab	HPrz)	(AKia	AOna)))	Sample)	ASom	AAsi);
((((AKia	AOna)	((ZHar	(ZGre	ZBoe))	(HCab	HPrz)))	Sample)	ASom	AAsi);
((((HCab	HPrz)	((AKia	AOna)	(ZHar	(ZGre	ZBoe))))	Sample)	ASom	AAsi);
((((HCab	HPrz)	((AKia	AOna)	(ZHar	(ZGre	ZBoe))))	Sample)	ASom	AAsi);
(ASom	(Sample	((HPrz	HCab)	((AKia	AOna)	(ZHar	(ZGre	ZBoe)))))	AAsi);
(ASom	(Sample	((HPrz	HCab)	((AKia	AOna)	(ZHar	(ZGre	ZBoe)))))	AAsi);
(ASom	(Sample	((ZHar	(ZGre	ZBoe))	((HPrz	HCab)	(AKia	AOna))))	AAsi);
(ASom	(Sample	((ZHar	(ZGre	ZBoe))	((HPrz	HCab)	(AKia	AOna))))	AAsi);
(ASom	(Sample	((ZHar	(ZGre	ZBoe))	((HPrz	HCab)	(AKia	AOna))))	AAsi);
(ASom	(Sample	((HPrz	HCab)	((AKia	AOna)	(ZHar	(ZGre	ZBoe)))))	AAsi);
(ASom	(Sample	((ZHar	(ZGre	ZBoe))	((HPrz	HCab)	(AKia	AOna))))	AAsi);
(ASom	(Sample	((ZHar	(ZGre	ZBoe))	((HPrz	HCab)	(AKia	AOna))))	AAsi);
(ASom	(Sample	((ZHar	(ZGre	ZBoe))	((HPrz	HCab)	(AKia	AOna))))	AAsi);
(ASom	(Sample	((HPrz	HCab)	((AKia	AOna)	(ZHar	(ZGre	ZBoe)))))	AAsi);
((Sample	(((ZHar	(ZBoe	ZGre))	(AOna	AKia))	(HCab	HPrz)))	ASom	AAsi);
((Sample	(((ZHar	(ZBoe	ZGre))	(AOna	AKia))	(HCab	HPrz)))	ASom	AAsi);
((Sample	(((ZHar	(ZBoe	ZGre))	(AOna	AKia))	(HCab	HPrz)))	ASom	AAsi);
((Sample	((ZHar	(ZBoe	ZGre))	((AOna	AKia)	(HCab	HPrz))))	ASom	AAsi);
((Sample	((HCab	HPrz)	((ZHar	(ZBoe	ZGre))	(AOna	AKia))))	ASom	AAsi);
((Sample	((HCab	HPrz)	((ZHar	(ZBoe	ZGre))	(AOna	AKia))))	ASom	AAsi);
((Sample	((ZHar	(ZBoe	ZGre))	((AOna	AKia)	(HCab	HPrz))))	ASom	AAsi);
((Sample	((HCab	HPrz)	((ZHar	(ZBoe	ZGre))	(AOna	AKia))))	ASom	AAsi);
((Sample	((HCab	HPrz)	((ZHar	(ZBoe	ZGre))	(AOna	AKia))))	ASom	AAsi);
((Sample	((HCab	HPrz)	((ZHar	(ZBoe	ZGre))	(AOna	AKia))))	ASom	AAsi);
(ASom	(Sample	((HCab	HPrz)	((AKia	AOna)	(ZHar	(ZGre	ZBoe)))))	AAsi);
(ASom	(Sample	((ZHar	(ZGre	ZBoe))	((HCab	HPrz)	(AKia	AOna))))	AAsi);
(ASom	(Sample	((HCab	HPrz)	((AKia	AOna)	(ZHar	(ZGre	ZBoe)))))	AAsi);
(ASom	(Sample	((ZHar	(ZGre	ZBoe))	((HCab	HPrz)	(AKia	AOna))))	AAsi);
(ASom	(Sample	((HCab	HPrz)	((AKia	AOna)	(ZHar	(ZGre	ZBoe)))))	AAsi);
(ASom	(Sample	((AKia	AOna)	((ZHar	(ZGre	ZBoe))	(HCab	HPrz))))	AAsi);
(ASom	(Sample	((HCab	HPrz)	((AKia	AOna)	(ZHar	(ZGre	ZBoe)))))	AAsi);
(ASom	(Sample	((AKia	AOna)	((ZHar	(ZGre	ZBoe))	(HCab	HPrz))))	AAsi);
(ASom	(Sample	(((AKia	AOna)	(ZHar	(ZGre	ZBoe)))	(HCab	HPrz)))	AAsi);
(ASom	(Sample	(((AKia	AOna)	(ZHar	(ZGre	ZBoe)))	(HCab	HPrz)))	AAsi);
(ASom	(Sample	((AKia	AOna)	((ZHar	(ZBoe	ZGre))	(HCab	HPrz))))	AAsi);
(ASom	(Sample	((HCab	HPrz)	((AKia	AOna)	(ZHar	(ZBoe	ZGre)))))	AAsi);
(ASom	(Sample	((ZHar	(ZBoe	ZGre))	((HCab	HPrz)	(AKia	AOna))))	AAsi);
(ASom	(Sample	((HCab	HPrz)	((AKia	AOna)	(ZHar	(ZBoe	ZGre)))))	AAsi);
(ASom	(Sample	((HCab	HPrz)	((AKia	AOna)	(ZHar	(ZBoe	ZGre)))))	AAsi);
(ASom	(Sample	((HCab	HPrz)	((AKia	AOna)	(ZHar	(ZBoe	ZGre)))))	AAsi);
(ASom	(Sample	((AKia	AOna)	((ZHar	(ZBoe	ZGre))	(HCab	HPrz))))	AAsi);
(ASom	(Sample	((AKia	AOna)	((ZHar	(ZBoe	ZGre))	(HCab	HPrz))))	AAsi);
(ASom	(Sample	((AKia	AOna)	((ZHar	(ZBoe	ZGre))	(HCab	HPrz))))	AAsi);
(ASom	(Sample	((ZHar	(ZBoe	ZGre))	((HCab	HPrz)	(AKia	AOna))))	AAsi);
(((((ZHar	(ZBoe	ZGre))	(AOna	AKia))	(HPrz	HCab))	Sample)	ASom	AAsi);
(((((ZHar	(ZBoe	ZGre))	(AOna	AKia))	(HPrz	HCab))	Sample)	ASom	AAsi);
(Sample	(ASom	((AOna	AKia)	((HPrz	HCab)	(ZHar	(ZBoe	ZGre)))))	AAsi);
(ASom	((((ZHar	(ZBoe	ZGre))	(HPrz	HCab))	(AOna	AKia))	Sample)	AAsi);
(ASom	(((HPrz	HCab)	((AOna	AKia)	(ZHar	(ZBoe	ZGre))))	Sample)	AAsi);
(ASom	(((HPrz	HCab)	((AOna	AKia)	(ZHar	(ZBoe	ZGre))))	Sample)	AAsi);
(ASom	(((HPrz	HCab)	((AOna	AKia)	(ZHar	(ZBoe	ZGre))))	Sample)	AAsi);
(ASom	(((AOna	AKia)	((ZHar	(ZBoe	ZGre))	(HPrz	HCab)))	Sample)	AAsi);
(ASom	(((HPrz	HCab)	((AOna	AKia)	(ZHar	(ZBoe	ZGre))))	Sample)	AAsi);
(ASom	(((HPrz	HCab)	((AOna	AKia)	(ZHar	(ZBoe	ZGre))))	Sample)	AAsi);
(ASom	((((AKia	AOna)	(ZHar	(ZBoe	ZGre)))	(HCab	HPrz))	Sample)	AAsi);
(ASom	(((ZHar	(ZBoe	ZGre))	((HCab	HPrz)	(AKia	AOna)))	Sample)	AAsi);
(ASom	(((HCab	HPrz)	((AKia	AOna)	(ZHar	(ZBoe	ZGre))))	Sample)	AAsi);
(ASom	(((HCab	HPrz)	((AKia	AOna)	(ZHar	(ZBoe	ZGre))))	Sample)	AAsi);
(ASom	(((HCab	HPrz)	((AKia	AOna)	(ZHar	(ZBoe	ZGre))))	Sample)	AAsi);
(ASom	(((HCab	HPrz)	((AKia	AOna)	(ZHar	(ZBoe	ZGre))))	Sample)	AAsi);
(ASom	(((HCab	HPrz)	((AKia	AOna)	(ZHar	(ZBoe	ZGre))))	Sample)	AAsi);
(ASom	(((AKia	AOna)	((ZHar	(ZBoe	ZGre))	(HCab	HPrz)))	Sample)	AAsi);
(ASom	(((HCab	HPrz)	((AKia	AOna)	(ZHar	(ZBoe	ZGre))))	Sample)	AAsi);
(ASom	(((AKia	AOna)	((ZHar	(ZBoe	ZGre))	(HCab	HPrz)))	Sample)	AAsi);
((Sample	((AKia	AOna)	(((ZBoe	ZGre)	ZHar)	(HPrz	HCab))))	ASom	AAsi);
((Sample	((AKia	AOna)	(((ZBoe	ZGre)	ZHar)	(HPrz	HCab))))	ASom	AAsi);
((Sample	(((ZBoe	ZGre)	ZHar)	((HPrz	HCab)	(AKia	AOna))))	ASom	AAsi);
((Sample	((HPrz	HCab)	((AKia	AOna)	((ZBoe	ZGre)	ZHar))))	ASom	AAsi);
(Sample	((((ZBoe	ZGre)	ZHar)	((HPrz	HCab)	(AKia	AOna)))	ASom)	AAsi);
(ASom	(Sample	(((AKia	AOna)	(HPrz	HCab))	((ZBoe	ZGre)	ZHar)))	AAsi);
(ASom	(Sample	((HPrz	HCab)	(((ZBoe	ZGre)	ZHar)	(AKia	AOna))))	AAsi);
(ASom	(Sample	((HPrz	HCab)	(((ZBoe	ZGre)	ZHar)	(AKia	AOna))))	AAsi);
(Sample	(((AKia	AOna)	((HPrz	HCab)	((ZBoe	ZGre)	ZHar)))	ASom)	AAsi);
(ASom	(Sample	(((ZBoe	ZGre)	ZHar)	((AKia	AOna)	(HPrz	HCab))))	AAsi);
