## Supplementary File 2. Zonkey (Schubert et al. 2017) report for donkey specimen Ancient2. for "No genetic evidence yet for hinnies at Mazongshan (400-160 BCE), northwestern China": raxml_bootstrap

((Sample	(((AOna	AKia)	(ZHar	(ZBoe	ZGre)))	(HPrz	HCab)))	ASom	AAsi);
((Sample	((AOna	AKia)	((ZHar	(ZBoe	ZGre))	(HPrz	HCab))))	ASom	AAsi);
((Sample	((HPrz	HCab)	((AOna	AKia)	(ZHar	(ZBoe	ZGre)))))	ASom	AAsi);
((Sample	((AOna	AKia)	((ZHar	(ZBoe	ZGre))	(HPrz	HCab))))	ASom	AAsi);
((Sample	((HPrz	HCab)	((AOna	AKia)	(ZHar	(ZBoe	ZGre)))))	ASom	AAsi);
((Sample	((ZHar	(ZBoe	ZGre))	((HPrz	HCab)	(AOna	AKia))))	ASom	AAsi);
((Sample	((HPrz	HCab)	((AOna	AKia)	(ZHar	(ZBoe	ZGre)))))	ASom	AAsi);
((Sample	((HPrz	HCab)	((AOna	AKia)	(ZHar	(ZBoe	ZGre)))))	ASom	AAsi);
((Sample	((HPrz	HCab)	((AOna	AKia)	(ZHar	(ZBoe	ZGre)))))	ASom	AAsi);
((Sample	((AOna	AKia)	((ZHar	(ZBoe	ZGre))	(HPrz	HCab))))	ASom	AAsi);
(ASom	(Sample	((HPrz	HCab)	((AOna	AKia)	(ZHar	(ZBoe	ZGre)))))	AAsi);
(ASom	(Sample	((HPrz	HCab)	((AOna	AKia)	(ZHar	(ZBoe	ZGre)))))	AAsi);
(ASom	(Sample	((HPrz	HCab)	((AOna	AKia)	(ZHar	(ZBoe	ZGre)))))	AAsi);
(ASom	(Sample	((HPrz	HCab)	((AOna	AKia)	(ZHar	(ZBoe	ZGre)))))	AAsi);
(ASom	(Sample	((HPrz	HCab)	((AOna	AKia)	(ZHar	(ZBoe	ZGre)))))	AAsi);
(ASom	(Sample	((HPrz	HCab)	((AOna	AKia)	(ZHar	(ZBoe	ZGre)))))	AAsi);
(ASom	(Sample	((AOna	AKia)	((ZHar	(ZBoe	ZGre))	(HPrz	HCab))))	AAsi);
(ASom	(Sample	((HPrz	HCab)	((AOna	AKia)	(ZHar	(ZBoe	ZGre)))))	AAsi);
(ASom	(Sample	((HPrz	HCab)	((AOna	AKia)	(ZHar	(ZBoe	ZGre)))))	AAsi);
(ASom	(Sample	((HPrz	HCab)	((AOna	AKia)	(ZHar	(ZBoe	ZGre)))))	AAsi);
(ASom	(Sample	(((ZGre	ZBoe)	ZHar)	((HPrz	HCab)	(AKia	AOna))))	AAsi);
(ASom	(Sample	((HPrz	HCab)	((AKia	AOna)	((ZGre	ZBoe)	ZHar))))	AAsi);
(ASom	(Sample	((HPrz	HCab)	((AKia	AOna)	((ZGre	ZBoe)	ZHar))))	AAsi);
(ASom	(Sample	((HPrz	HCab)	((AKia	AOna)	((ZGre	ZBoe)	ZHar))))	AAsi);
(ASom	(Sample	((HPrz	HCab)	((AKia	AOna)	((ZGre	ZBoe)	ZHar))))	AAsi);
(ASom	(Sample	((HPrz	HCab)	((AKia	AOna)	((ZGre	ZBoe)	ZHar))))	AAsi);
(ASom	(Sample	((HPrz	HCab)	((AKia	AOna)	((ZGre	ZBoe)	ZHar))))	AAsi);
(ASom	(Sample	((HPrz	HCab)	((AKia	AOna)	((ZGre	ZBoe)	ZHar))))	AAsi);
(ASom	(Sample	(((ZGre	ZBoe)	ZHar)	((HPrz	HCab)	(AKia	AOna))))	AAsi);
(ASom	(Sample	((AKia	AOna)	(((ZGre	ZBoe)	ZHar)	(HPrz	HCab))))	AAsi);
((Sample	(((ZHar	(ZBoe	ZGre))	(AKia	AOna))	(HPrz	HCab)))	ASom	AAsi);
((Sample	(((ZHar	(ZBoe	ZGre))	(AKia	AOna))	(HPrz	HCab)))	ASom	AAsi);
((Sample	(((ZHar	(ZBoe	ZGre))	(AKia	AOna))	(HPrz	HCab)))	ASom	AAsi);
((Sample	(((ZHar	(ZBoe	ZGre))	(AKia	AOna))	(HPrz	HCab)))	ASom	AAsi);
((Sample	(((ZHar	(ZBoe	ZGre))	(AKia	AOna))	(HPrz	HCab)))	ASom	AAsi);
((Sample	(((ZHar	(ZBoe	ZGre))	(AKia	AOna))	(HPrz	HCab)))	ASom	AAsi);
((Sample	((ZHar	(ZBoe	ZGre))	((AKia	AOna)	(HPrz	HCab))))	ASom	AAsi);
((Sample	((ZHar	(ZBoe	ZGre))	((AKia	AOna)	(HPrz	HCab))))	ASom	AAsi);
((Sample	((HPrz	HCab)	((ZHar	(ZBoe	ZGre))	(AKia	AOna))))	ASom	AAsi);
((Sample	((HPrz	HCab)	((ZHar	(ZBoe	ZGre))	(AKia	AOna))))	ASom	AAsi);
((Sample	((((ZGre	ZBoe)	ZHar)	(AKia	AOna))	(HPrz	HCab)))	ASom	AAsi);
((Sample	(((ZGre	ZBoe)	ZHar)	((AKia	AOna)	(HPrz	HCab))))	ASom	AAsi);
((Sample	((HPrz	HCab)	(((ZGre	ZBoe)	ZHar)	(AKia	AOna))))	ASom	AAsi);
((Sample	((HPrz	HCab)	(((ZGre	ZBoe)	ZHar)	(AKia	AOna))))	ASom	AAsi);
((Sample	((HPrz	HCab)	(((ZGre	ZBoe)	ZHar)	(AKia	AOna))))	ASom	AAsi);
((Sample	((AKia	AOna)	((HPrz	HCab)	((ZGre	ZBoe)	ZHar))))	ASom	AAsi);
((Sample	((HPrz	HCab)	(((ZGre	ZBoe)	ZHar)	(AKia	AOna))))	ASom	AAsi);
((Sample	((HPrz	HCab)	(((ZGre	ZBoe)	ZHar)	(AKia	AOna))))	ASom	AAsi);
((Sample	((AKia	AOna)	((HPrz	HCab)	((ZGre	ZBoe)	ZHar))))	ASom	AAsi);
((Sample	((HPrz	HCab)	(((ZGre	ZBoe)	ZHar)	(AKia	AOna))))	ASom	AAsi);
(((((AOna	AKia)	((ZBoe	ZGre)	ZHar))	(HPrz	HCab))	Sample)	ASom	AAsi);
((((AOna	AKia)	(((ZBoe	ZGre)	ZHar)	(HPrz	HCab)))	Sample)	ASom	AAsi);
((((AOna	AKia)	(((ZBoe	ZGre)	ZHar)	(HPrz	HCab)))	Sample)	ASom	AAsi);
((((HPrz	HCab)	((AOna	AKia)	((ZBoe	ZGre)	ZHar)))	Sample)	ASom	AAsi);
((((HPrz	HCab)	((AOna	AKia)	((ZBoe	ZGre)	ZHar)))	Sample)	ASom	AAsi);
((((HPrz	HCab)	((AOna	AKia)	((ZBoe	ZGre)	ZHar)))	Sample)	ASom	AAsi);
((((AOna	AKia)	(((ZBoe	ZGre)	ZHar)	(HPrz	HCab)))	Sample)	ASom	AAsi);
((((HPrz	HCab)	((AOna	AKia)	((ZBoe	ZGre)	ZHar)))	Sample)	ASom	AAsi);
((((HPrz	HCab)	((AOna	AKia)	((ZBoe	ZGre)	ZHar)))	Sample)	ASom	AAsi);
((((HPrz	HCab)	((AOna	AKia)	((ZBoe	ZGre)	ZHar)))	Sample)	ASom	AAsi);
((Sample	(((ZBoe	ZGre)	ZHar)	((HPrz	HCab)	(AKia	AOna))))	ASom	AAsi);
((Sample	((HPrz	HCab)	((AKia	AOna)	((ZBoe	ZGre)	ZHar))))	ASom	AAsi);
((Sample	((AKia	AOna)	(((ZBoe	ZGre)	ZHar)	(HPrz	HCab))))	ASom	AAsi);
((Sample	((HPrz	HCab)	((AKia	AOna)	((ZBoe	ZGre)	ZHar))))	ASom	AAsi);
((Sample	(((ZBoe	ZGre)	ZHar)	((HPrz	HCab)	(AKia	AOna))))	ASom	AAsi);
((Sample	((HPrz	HCab)	((AKia	AOna)	((ZBoe	ZGre)	ZHar))))	ASom	AAsi);
((Sample	((HPrz	HCab)	((AKia	AOna)	((ZBoe	ZGre)	ZHar))))	ASom	AAsi);
((Sample	((HPrz	HCab)	((AKia	AOna)	((ZBoe	ZGre)	ZHar))))	ASom	AAsi);
((Sample	((AKia	AOna)	(((ZBoe	ZGre)	ZHar)	(HPrz	HCab))))	ASom	AAsi);
((Sample	(((ZBoe	ZGre)	ZHar)	((HPrz	HCab)	(AKia	AOna))))	ASom	AAsi);
((((ZHar	(ZGre	ZBoe))	((HCab	HPrz)	(AKia	AOna)))	Sample)	ASom	AAsi);
((((AKia	AOna)	((ZHar	(ZGre	ZBoe))	(HCab	HPrz)))	Sample)	ASom	AAsi);
((((AKia	AOna)	((ZHar	(ZGre	ZBoe))	(HCab	HPrz)))	Sample)	ASom	AAsi);
(((((AKia	AOna)	(ZHar	(ZGre	ZBoe)))	(HCab	HPrz))	Sample)	ASom	AAsi);
(((((AKia	AOna)	(ZHar	(ZGre	ZBoe)))	(HCab	HPrz))	Sample)	ASom	AAsi);
((((AKia	AOna)	((ZHar	(ZGre	ZBoe))	(HCab	HPrz)))	Sample)	ASom	AAsi);
((((ZHar	(ZGre	ZBoe))	((HCab	HPrz)	(AKia	AOna)))	Sample)	ASom	AAsi);
((((HCab	HPrz)	((AKia	AOna)	(ZHar	(ZGre	ZBoe))))	Sample)	ASom	AAsi);
((((ZHar	(ZGre	ZBoe))	((HCab	HPrz)	(AKia	AOna)))	Sample)	ASom	AAsi);
((((HCab	HPrz)	((AKia	AOna)	(ZHar	(ZGre	ZBoe))))	Sample)	ASom	AAsi);
(ASom	(Sample	((ZHar	(ZGre	ZBoe))	((HCab	HPrz)	(AKia	AOna))))	AAsi);
(ASom	(Sample	((HCab	HPrz)	((AKia	AOna)	(ZHar	(ZGre	ZBoe)))))	AAsi);
(ASom	(Sample	((HCab	HPrz)	((AKia	AOna)	(ZHar	(ZGre	ZBoe)))))	AAsi);
(ASom	(Sample	((HCab	HPrz)	((AKia	AOna)	(ZHar	(ZGre	ZBoe)))))	AAsi);
(ASom	(Sample	((HCab	HPrz)	((AKia	AOna)	(ZHar	(ZGre	ZBoe)))))	AAsi);
(ASom	(Sample	((HCab	HPrz)	((AKia	AOna)	(ZHar	(ZGre	ZBoe)))))	AAsi);
(ASom	(Sample	((AKia	AOna)	((ZHar	(ZGre	ZBoe))	(HCab	HPrz))))	AAsi);
(ASom	(Sample	((HCab	HPrz)	((AKia	AOna)	(ZHar	(ZGre	ZBoe)))))	AAsi);
(ASom	(Sample	((HCab	HPrz)	((AKia	AOna)	(ZHar	(ZGre	ZBoe)))))	AAsi);
(ASom	(Sample	((HCab	HPrz)	((AKia	AOna)	(ZHar	(ZGre	ZBoe)))))	AAsi);
((((ZHar	(ZBoe	ZGre))	((HCab	HPrz)	(AKia	AOna)))	Sample)	ASom	AAsi);
((((AKia	AOna)	((ZHar	(ZBoe	ZGre))	(HCab	HPrz)))	Sample)	ASom	AAsi);
((((HCab	HPrz)	((AKia	AOna)	(ZHar	(ZBoe	ZGre))))	Sample)	ASom	AAsi);
((((ZHar	(ZBoe	ZGre))	((HCab	HPrz)	(AKia	AOna)))	Sample)	ASom	AAsi);
((((ZHar	(ZBoe	ZGre))	((HCab	HPrz)	(AKia	AOna)))	Sample)	ASom	AAsi);
((((HCab	HPrz)	((AKia	AOna)	(ZHar	(ZBoe	ZGre))))	Sample)	ASom	AAsi);
((((HCab	HPrz)	((AKia	AOna)	(ZHar	(ZBoe	ZGre))))	Sample)	ASom	AAsi);
((((ZHar	(ZBoe	ZGre))	((HCab	HPrz)	(AKia	AOna)))	Sample)	ASom	AAsi);
((((HCab	HPrz)	((AKia	AOna)	(ZHar	(ZBoe	ZGre))))	Sample)	ASom	AAsi);
((((HCab	HPrz)	((AKia	AOna)	(ZHar	(ZBoe	ZGre))))	Sample)	ASom	AAsi);
