## Supplementary File 1. Zonkey (Schubert et al. 2017) report for donkey specimen Ancient1. for "No genetic evidence yet for hinnies at Mazongshan (400-160 BCE), northwestern China": raxml_bootstrap

(Sample	((((ZGre	ZBoe)	ZHar)	((AKia	AOna)	(HCab	HPrz)))	ASom)	AAsi);
(Sample	((((ZGre	ZBoe)	ZHar)	((AKia	AOna)	(HCab	HPrz)))	ASom)	AAsi);
(Sample	(((AKia	AOna)	((HCab	HPrz)	((ZGre	ZBoe)	ZHar)))	ASom)	AAsi);
(Sample	(((AKia	AOna)	((HCab	HPrz)	((ZGre	ZBoe)	ZHar)))	ASom)	AAsi);
(Sample	(((AKia	AOna)	((HCab	HPrz)	((ZGre	ZBoe)	ZHar)))	ASom)	AAsi);
(Sample	(((HCab	HPrz)	(((ZGre	ZBoe)	ZHar)	(AKia	AOna)))	ASom)	AAsi);
(Sample	((((ZGre	ZBoe)	ZHar)	((AKia	AOna)	(HCab	HPrz)))	ASom)	AAsi);
(Sample	(((AKia	AOna)	((HCab	HPrz)	((ZGre	ZBoe)	ZHar)))	ASom)	AAsi);
(Sample	(((AKia	AOna)	((HCab	HPrz)	((ZGre	ZBoe)	ZHar)))	ASom)	AAsi);
(Sample	(((AKia	AOna)	((HCab	HPrz)	((ZGre	ZBoe)	ZHar)))	ASom)	AAsi);
((((ZHar	(ZBoe	ZGre))	((HPrz	HCab)	(AOna	AKia)))	ASom)	Sample	AAsi);
((((AOna	AKia)	((ZHar	(ZBoe	ZGre))	(HPrz	HCab)))	ASom)	Sample	AAsi);
((((ZHar	(ZBoe	ZGre))	((HPrz	HCab)	(AOna	AKia)))	ASom)	Sample	AAsi);
((((AOna	AKia)	((ZHar	(ZBoe	ZGre))	(HPrz	HCab)))	ASom)	Sample	AAsi);
((((AOna	AKia)	((ZHar	(ZBoe	ZGre))	(HPrz	HCab)))	ASom)	Sample	AAsi);
((((ZHar	(ZBoe	ZGre))	((HPrz	HCab)	(AOna	AKia)))	ASom)	Sample	AAsi);
((((AOna	AKia)	((ZHar	(ZBoe	ZGre))	(HPrz	HCab)))	ASom)	Sample	AAsi);
((((ZHar	(ZBoe	ZGre))	((HPrz	HCab)	(AOna	AKia)))	ASom)	Sample	AAsi);
((((AOna	AKia)	((ZHar	(ZBoe	ZGre))	(HPrz	HCab)))	ASom)	Sample	AAsi);
((((ZHar	(ZBoe	ZGre))	((HPrz	HCab)	(AOna	AKia)))	ASom)	Sample	AAsi);
((ASom	((AOna	AKia)	(((ZGre	ZBoe)	ZHar)	(HCab	HPrz))))	Sample	AAsi);
((ASom	((AOna	AKia)	(((ZGre	ZBoe)	ZHar)	(HCab	HPrz))))	Sample	AAsi);
((ASom	(((ZGre	ZBoe)	ZHar)	((HCab	HPrz)	(AOna	AKia))))	Sample	AAsi);
((ASom	(((ZGre	ZBoe)	ZHar)	((HCab	HPrz)	(AOna	AKia))))	Sample	AAsi);
((ASom	((AOna	AKia)	(((ZGre	ZBoe)	ZHar)	(HCab	HPrz))))	Sample	AAsi);
((ASom	((AOna	AKia)	(((ZGre	ZBoe)	ZHar)	(HCab	HPrz))))	Sample	AAsi);
((ASom	(((ZGre	ZBoe)	ZHar)	((HCab	HPrz)	(AOna	AKia))))	Sample	AAsi);
((ASom	(((ZGre	ZBoe)	ZHar)	((HCab	HPrz)	(AOna	AKia))))	Sample	AAsi);
((ASom	((AOna	AKia)	(((ZGre	ZBoe)	ZHar)	(HCab	HPrz))))	Sample	AAsi);
((ASom	((AOna	AKia)	(((ZGre	ZBoe)	ZHar)	(HCab	HPrz))))	Sample	AAsi);
(Sample	(((AOna	AKia)	((ZHar	(ZBoe	ZGre))	(HCab	HPrz)))	ASom)	AAsi);
(Sample	(((AOna	AKia)	((ZHar	(ZBoe	ZGre))	(HCab	HPrz)))	ASom)	AAsi);
(Sample	(((AOna	AKia)	((ZHar	(ZBoe	ZGre))	(HCab	HPrz)))	ASom)	AAsi);
(Sample	(((ZHar	(ZBoe	ZGre))	((HCab	HPrz)	(AOna	AKia)))	ASom)	AAsi);
(Sample	(((ZHar	(ZBoe	ZGre))	((HCab	HPrz)	(AOna	AKia)))	ASom)	AAsi);
(Sample	(((AOna	AKia)	((ZHar	(ZBoe	ZGre))	(HCab	HPrz)))	ASom)	AAsi);
(Sample	(((AOna	AKia)	((ZHar	(ZBoe	ZGre))	(HCab	HPrz)))	ASom)	AAsi);
(Sample	(((AOna	AKia)	((ZHar	(ZBoe	ZGre))	(HCab	HPrz)))	ASom)	AAsi);
(Sample	(((ZHar	(ZBoe	ZGre))	((HCab	HPrz)	(AOna	AKia)))	ASom)	AAsi);
(Sample	(((AOna	AKia)	((ZHar	(ZBoe	ZGre))	(HCab	HPrz)))	ASom)	AAsi);
((ASom	((AKia	AOna)	((ZHar	(ZBoe	ZGre))	(HPrz	HCab))))	Sample	AAsi);
((ASom	((AKia	AOna)	((ZHar	(ZBoe	ZGre))	(HPrz	HCab))))	Sample	AAsi);
((ASom	((AKia	AOna)	((ZHar	(ZBoe	ZGre))	(HPrz	HCab))))	Sample	AAsi);
((ASom	((AKia	AOna)	((ZHar	(ZBoe	ZGre))	(HPrz	HCab))))	Sample	AAsi);
((ASom	((AKia	AOna)	((ZHar	(ZBoe	ZGre))	(HPrz	HCab))))	Sample	AAsi);
((ASom	((ZHar	(ZBoe	ZGre))	((HPrz	HCab)	(AKia	AOna))))	Sample	AAsi);
((ASom	((ZHar	(ZBoe	ZGre))	((HPrz	HCab)	(AKia	AOna))))	Sample	AAsi);
((ASom	((AKia	AOna)	((ZHar	(ZBoe	ZGre))	(HPrz	HCab))))	Sample	AAsi);
((ASom	((ZHar	(ZBoe	ZGre))	((HPrz	HCab)	(AKia	AOna))))	Sample	AAsi);
((ASom	((AKia	AOna)	((ZHar	(ZBoe	ZGre))	(HPrz	HCab))))	Sample	AAsi);
(Sample	(((AKia	AOna)	((ZHar	(ZGre	ZBoe))	(HPrz	HCab)))	ASom)	AAsi);
(Sample	(((ZHar	(ZGre	ZBoe))	((HPrz	HCab)	(AKia	AOna)))	ASom)	AAsi);
(Sample	(((AKia	AOna)	((ZHar	(ZGre	ZBoe))	(HPrz	HCab)))	ASom)	AAsi);
(Sample	(((AKia	AOna)	((ZHar	(ZGre	ZBoe))	(HPrz	HCab)))	ASom)	AAsi);
(Sample	(((AKia	AOna)	((ZHar	(ZGre	ZBoe))	(HPrz	HCab)))	ASom)	AAsi);
(Sample	(((AKia	AOna)	((ZHar	(ZGre	ZBoe))	(HPrz	HCab)))	ASom)	AAsi);
(Sample	(((AKia	AOna)	((ZHar	(ZGre	ZBoe))	(HPrz	HCab)))	ASom)	AAsi);
(Sample	(((AKia	AOna)	((ZHar	(ZGre	ZBoe))	(HPrz	HCab)))	ASom)	AAsi);
(Sample	(((AKia	AOna)	((ZHar	(ZGre	ZBoe))	(HPrz	HCab)))	ASom)	AAsi);
(Sample	(((AKia	AOna)	((ZHar	(ZGre	ZBoe))	(HPrz	HCab)))	ASom)	AAsi);
(Sample	(ASom	((AKia	AOna)	((ZHar	(ZBoe	ZGre))	(HPrz	HCab))))	AAsi);
(Sample	(ASom	((AKia	AOna)	((ZHar	(ZBoe	ZGre))	(HPrz	HCab))))	AAsi);
(Sample	(ASom	((AKia	AOna)	((ZHar	(ZBoe	ZGre))	(HPrz	HCab))))	AAsi);
(Sample	(ASom	((ZHar	(ZBoe	ZGre))	((HPrz	HCab)	(AKia	AOna))))	AAsi);
(Sample	(ASom	((ZHar	(ZBoe	ZGre))	((HPrz	HCab)	(AKia	AOna))))	AAsi);
(Sample	(ASom	((AKia	AOna)	((ZHar	(ZBoe	ZGre))	(HPrz	HCab))))	AAsi);
(Sample	(ASom	((ZHar	(ZBoe	ZGre))	((HPrz	HCab)	(AKia	AOna))))	AAsi);
(Sample	(ASom	((ZHar	(ZBoe	ZGre))	((HPrz	HCab)	(AKia	AOna))))	AAsi);
(Sample	(ASom	((AKia	AOna)	((ZHar	(ZBoe	ZGre))	(HPrz	HCab))))	AAsi);
(Sample	(ASom	((HPrz	HCab)	((AKia	AOna)	(ZHar	(ZBoe	ZGre)))))	AAsi);
(Sample	(ASom	((AOna	AKia)	(((ZBoe	ZGre)	ZHar)	(HPrz	HCab))))	AAsi);
(Sample	(ASom	((AOna	AKia)	(((ZBoe	ZGre)	ZHar)	(HPrz	HCab))))	AAsi);
(Sample	(ASom	((AOna	AKia)	(((ZBoe	ZGre)	ZHar)	(HPrz	HCab))))	AAsi);
(Sample	(ASom	(((ZBoe	ZGre)	ZHar)	((HPrz	HCab)	(AOna	AKia))))	AAsi);
(Sample	(ASom	(((ZBoe	ZGre)	ZHar)	((HPrz	HCab)	(AOna	AKia))))	AAsi);
(Sample	(ASom	(((ZBoe	ZGre)	ZHar)	((HPrz	HCab)	(AOna	AKia))))	AAsi);
(Sample	(ASom	((AOna	AKia)	(((ZBoe	ZGre)	ZHar)	(HPrz	HCab))))	AAsi);
(Sample	(ASom	(((ZBoe	ZGre)	ZHar)	((HPrz	HCab)	(AOna	AKia))))	AAsi);
(Sample	(ASom	(((ZBoe	ZGre)	ZHar)	((HPrz	HCab)	(AOna	AKia))))	AAsi);
(Sample	(ASom	((AOna	AKia)	(((ZBoe	ZGre)	ZHar)	(HPrz	HCab))))	AAsi);
(Sample	(ASom	((AOna	AKia)	((HPrz	HCab)	((ZBoe	ZGre)	ZHar))))	AAsi);
(Sample	(ASom	(((ZBoe	ZGre)	ZHar)	((AOna	AKia)	(HPrz	HCab))))	AAsi);
(Sample	(ASom	((AOna	AKia)	((HPrz	HCab)	((ZBoe	ZGre)	ZHar))))	AAsi);
(Sample	(ASom	(((ZBoe	ZGre)	ZHar)	((AOna	AKia)	(HPrz	HCab))))	AAsi);
(Sample	(ASom	((AOna	AKia)	((HPrz	HCab)	((ZBoe	ZGre)	ZHar))))	AAsi);
(Sample	(ASom	((AOna	AKia)	((HPrz	HCab)	((ZBoe	ZGre)	ZHar))))	AAsi);
(Sample	(ASom	((AOna	AKia)	((HPrz	HCab)	((ZBoe	ZGre)	ZHar))))	AAsi);
(Sample	(ASom	((AOna	AKia)	((HPrz	HCab)	((ZBoe	ZGre)	ZHar))))	AAsi);
(Sample	(ASom	((AOna	AKia)	((HPrz	HCab)	((ZBoe	ZGre)	ZHar))))	AAsi);
(Sample	(ASom	((AOna	AKia)	((HPrz	HCab)	((ZBoe	ZGre)	ZHar))))	AAsi);
(Sample	(ASom	((AKia	AOna)	(((ZGre	ZBoe)	ZHar)	(HCab	HPrz))))	AAsi);
(Sample	(ASom	((AKia	AOna)	(((ZGre	ZBoe)	ZHar)	(HCab	HPrz))))	AAsi);
(Sample	(ASom	((AKia	AOna)	(((ZGre	ZBoe)	ZHar)	(HCab	HPrz))))	AAsi);
(Sample	(ASom	((AKia	AOna)	(((ZGre	ZBoe)	ZHar)	(HCab	HPrz))))	AAsi);
(Sample	(ASom	((AKia	AOna)	(((ZGre	ZBoe)	ZHar)	(HCab	HPrz))))	AAsi);
(Sample	(ASom	(((ZGre	ZBoe)	ZHar)	((HCab	HPrz)	(AKia	AOna))))	AAsi);
(Sample	(ASom	((AKia	AOna)	(((ZGre	ZBoe)	ZHar)	(HCab	HPrz))))	AAsi);
(Sample	(ASom	((AKia	AOna)	(((ZGre	ZBoe)	ZHar)	(HCab	HPrz))))	AAsi);
(Sample	(ASom	((AKia	AOna)	(((ZGre	ZBoe)	ZHar)	(HCab	HPrz))))	AAsi);
(Sample	(ASom	(((ZGre	ZBoe)	ZHar)	((HCab	HPrz)	(AKia	AOna))))	AAsi);
