## Supplementary material for "No genetic evidence yet for hinnies at Mazongshan (400-160 BCE), northwestern China": Table S2. Originally from Table S1 in Pan et al. (2024) with the 24 specimens used in our study.

### Sheet: Table S2
Table S2. Originally from Table S1 in Pan et al. (2024) with the 24 specimens used in our study.
Sample ID (present study)	SampleName (Pan et al., 2024)	Sex	Reference	uncal. BP	IntCal20 cal. (B)CE	Calibrated Age (B)CE; BP	GPS Coordinates	Species	Group	Site	Country	Publication	Accession number
EKiang_kun2	KIAkun2	F	N/A	N/A	N/A	Modern	35.19634N, 89.10979E	Equus kiang	Equus kiang	Tibet	China	Wang et al., 2020	CRR037689-CRR037690
Ekiang3b	KIA3b	F	N/A	N/A	N/A	Modern	52.50235N, 13.53187E	Equus kiang	Equus kiang	Tierpark Berlin	Germany	Jónsson et al., 2014	SAMEA2802529
Ekiang_ZYL	KIAXZYL	M	N/A	N/A	N/A	Modern	35.19634N, 89.10979E	Equus kiang	Equus kiang	Tibet	China	Wang et al., 2020	CRR03773
Aw2	KIAxAW2x1	M	N/A	N/A	N/A	Modern	42.33175N, 86.54733	Equus hemionus onager	Equus hemionus East Asia	Xinjiang, China	China	Wang et al., 2020	PRJCA001131
Aw3	KIAxAW3x2	F	N/A	N/A	N/A	Modern	42.33175N, 86.54733	Equus hemionus onager	Equus hemionus East Asia	Xinjiang, China	China	Wang et al., 2020	PRJCA001131
Eonager_SAMN03010637	ONA2	F	N/A	N/A	N/A	Modern	41.19016N, 111.54434 E	Equus hemionus onager	Equus hemionus East Asia	Hulan sharag	China	Huang et al., 2015	SAMN03010637
Ehemionusonager10	ONA10	M	N/A	N/A	N/A	Modern	56.26306N, 10.73846 E	Equus hemionus onager	E.hemionus Iran	N/A	N/A	Jónsson et al., 2014	SAMEA2802530
Hydruntinus1	Ba2-2343	F	N/A	45,000±4,000	>-42,130	>42,130 BCE; >44,080 BP	44.8012778N, 34.2894444E	Equus hydruntinus	Equus hydruntinus	Emine-Bair-Khosar Cave	Ukraine	this study	PRJEB76252
Hydruntinus1_cdh008	cdh008	F	TÜBİTAK-1683	2,801±47	N/A	3,004-2,779 BP	39.676776N, 35.1436E	Equus hydruntinus	Equus hydruntinus	Çadır Höyük	Turkey	Özkan et al., 2023	PRJEB52847
Egrevyi543	EGRE543	F	N/A	N/A	N/A	Modern	N/A	Equus grevyi	Zebra	N/A	N/A	Jónsson et al., 2014	SAMEA3166710
Ehartmannae2b	EHAR2b	F	N/A	N/A	N/A	Modern	N/A	Equus zebra hartmannae	Zebra	N/A	N/A	Jónsson et al., 2014	SAMEA2802528
Eburchelli4	EBUR4	F	N/A	N/A	N/A	Modern	N/A	Equus quagga boehmi	Zebra	N/A	N/A	Jónsson et al., 2014	SAMEA279767
HH06D	HH06D	F	Beta-500199	3860±30	-2,460;-2,206	2,333 BCE; 4,283 BP	47.20N, 123.62E	Equus ovodovi	E. ovodovi 2	Honghe	China	Cai et al., 2022	PRJEB44527
HH04D	HH04D	M	Beta-463384	3840±30	-2,455;-2,201	2,328 BCE; 4,278 BP	47.20N, 123.62E	Equus ovodovi	E. ovodovi 2	Honghe	China	Cai et al., 2022	PRJEB44527
MON08	MON08	F	N/A	N/A	N/A	Modern	N/A	Equus asinus	Equus asinus	Mongolia	Mongolia	Todd et al., 2022	ERS12239264
PTGm02	PTGm02	F	N/A	N/A	N/A	Modern	N/A	Equus asinus	Equus asinus	Europe	Portugal	Todd et al., 2022	PRJEB52849
ETH5B	ETH5B	M	N/A	N/A	N/A	Modern	N/A	Equus asinus	Equus asinus	Ethiopia	Ethiopia	Todd et al., 2022	SAMEA110140436
Esomaliensis	ESOM	F	N/A	N/A	N/A	Modern	N/A	Equus africanus somaliensis	Equus asinus	N/A	N/A	Jónsson et al., 2014	SRS861674
Batagai	Batagai	M	N/A	4,450±35	-3,337;-2,935	3,136 BCE; 5,086 BP	67.567 N, 134.767 E	Equus caballus(ELEN)	E.caballus	Batagai	Russia	Librado et al., 2015	PRJEB44430
RN53	RN53	F	UCIAMS-199647	4,195±20	-2,889;-2,680	2,785 BCE; 4,735 BP	52.80375 N, 53.793639 E	Equus caballus (TURG	E.caballus	Turganik	Russia	Librado et al., 2021	PRJEB44430
Botai1	Botai1	M	UCIAMS-218223	4,495±25	-3,345;-3,096	3,221 BCE; 5,171 BP	53.303942 N, 67.645786 E	Equus caballus (BOTAI)	E.caballus	Botai	Kazakhstan	Librado et al., 2021	PRJEB44430
SB339	SB339	F	N/A	N/A	N/A	Modern	N/A	E.caballus (Przewalski )	E.caballus	Immortalized cells (cell type)	N/A	Der Sarkissian et al., 2015	SAMEA3498587
SAMN30202986	Mongolian_SAMN30202986	M	N/A	N/A	N/A	Modern	40.81498N, 111.75814 E	Equus caballus (Wuzhumuqin)	E.caballus	Inner Mongolia	China	Haige et al., 2022	SAMN30202986
ABC9779	YG188	F	OxA-17686	23,920±100	-26,440;-25,823	26,131 BCE; 28,081 BP	64.0706137 N, -139.8788948 E	Equus ferus	E.caballus	Irish Gulch, Centrla Alaska	United States	Vershinina et al., 2021	PRJNA727160
			OxA-38918	4,667±22	-3,515; -3,370	3,442 BCE; 5,392 BP	This sample was radiocarbon dated twice		-	-	-	-	-
	ALA	M	UCIAMS-262771	10,265±25	-10,468;-9,877	10,173 BCE; 12,123 BP	39.630N, 72.669E	Equus hemionus	E.hemionus Central Asia	Alay	Kyrgyzstan	this study	PRJEB76252
	KTK2	F	OxA-38917	3,430±21	-1,873; -1,634	1,753 BCE; 3,703 BP	37.898N, 74.03E	Equus hemionus	E.hemionus Central Asia	Kurteke	Tajikistan	this study	PRJEB76252
	KTK1	M	UCIAMS-262770	2,095±15	-162; -51	107 BCE; 2,057 BP	37.898N, 74.03E	Equus hemionus	E.hemionus Central Asia	Kurteke	Tajikistan	this study	PRJEB76252
	EHHxFx1	F	N/A	N/A	N/A	Modern	45.20414N, 89.12064E	Equus hemionus	Equus hemionus East Asia	Xinjiang, China	China	Dong et al., 2022	PRJNA767165
	KIAxAW2x1	M	N/A	N/A	N/A	Modern	42.33175N, 86.54733	Equus hemionus onager	Equus hemionus East Asia	Xinjiang, China	China	Wang et al., 2020	PRJCA001131
	KIAxAW3x2	F	N/A	N/A	N/A	Modern	42.33175N, 86.54733	Equus hemionus onager	Equus hemionus East Asia	Xinjiang, China	China	Wang et al., 2020	PRJCA001131
	ONA2	F	N/A	N/A	N/A	Modern	41.19016N, 111.54434 E	Equus hemionus onager	Equus hemionus East Asia	Hulan sharag	China	Huang et al., 2015	SAMN03010637
	KIA4b	M	N/A	N/A	N/A	Modern	52.50235N, 13.53187E	Equus kiang	Equus kiang	Tierpark Berlin	Germany	Schubert et al., 2017	SAMEA4364757
	KIA3b	F	N/A	N/A	N/A	Modern	52.50235N, 13.53187E	Equus kiang	Equus kiang	Tierpark Berlin	Germany	Jónsson et al., 2014	SAMEA2802529
	KIAZYL	M	N/A	N/A	N/A	Modern	35.19634N, 89.10979E	Equus kiang	Equus kiang	Tibet	China	Wang et al., 2020	CRR037789
	KIAXZYL	M	N/A	N/A	N/A	Modern	35.19634N, 89.10979E	Equus kiang	Equus kiang	Tibet	China	Wang et al., 2020	CRR03773
	KIAYP21	F	N/A	N/A	N/A	Modern	35.19634N, 89.10979E	Equus kiang	Equus kiang	Tibet	China	Wang et al., 2020	CRR03774
	KIAkun2	F	N/A	N/A	N/A	Modern	35.19634N, 89.10979E	Equus kiang	Equus kiang	Tibet	China	Wang et al., 2020	CRR037689-CRR037690
	KIAkun1	F	N/A	N/A	N/A	Modern	35.19634N, 89.10979E	Equus kiang	Equus kiang	Tibet	China	Wang et al., 2020	CRR03768
