## Supplementary material for "No genetic evidence yet for hinnies at Mazongshan (400-160 BCE), northwestern China": Table S1. List of Ancient to Ancient10 published by Li and colleagues in Supplementary Table 1.

### Sheet: Table S1
Table S1. List of Ancient1 to Ancient10 published by Li and colleagues in Supplementary Table 1.
Sample ID	Accession code	Sex	Species	Material	Excavation location	Lab code	14C age	Calibrated age (95.4%, BC)
Ancient1	CRR1938507	M	Equus asinus	teeth	house	LZU20253	2220±20	376–201
Ancient2	CRR1938508	F	Equus asinus	teeth	layer	-	-	-
Ancient3	CRR1938509	M	Equus asinus	phalanx I	house	-	-	-
Ancient4	CRR1938510	F	Equus asinus	teeth	house	-	-	-
Ancient5	CRR1938511	M	Equus asinus	phalanx I	house	-	-	-
Ancient6	CRR1938512	M	Equus asinus	metacarpal	house	LZU20252	2250±20	389–208
Ancient7	CRR1938513	M	Equus asinus	phalanx I	layer	-	-	-
Ancient8	CRR1938514	M	Equus caballus	teeth	house	LZU20254	2210±20	370–197
Ancient9	CRR1938515	M	Equus caballus	teeth	house	-	-	-
Ancient10	CRR1938516	M	Equus caballus	phalanx I	layer	-	-	-
